# Adipocyte Pten Inhibition Improves Metabolic Health Associated with Expanded Lipid Storage Capacity and Reduced Inflammation

**DOI:** 10.64898/2026.06.20.733549

**Authors:** Yumei Zhou, Yubo Wang, Jessica E. Meerson, Zhiyong Cheng, Shihuan Kuang, Feng Yue

**Author notes:** Correspondence: Feng Yue, Department of Animal Sciences, University of Florida, Gainesville, FL 32611, USA.

## Abstract

Adipose tissue dysfunction drives obesity-associated insulin resistance, but whether expanding adipocyte lipid storage can improve metabolic health remains unclear. Here, we generated adipocyte-specific *Pten* knockout mice (*Pten^AKO^*) using *Adipoq*-Cre to determine how chronic Pten loss affects adipose tissue remodeling and systemic metabolism. *Pten^AKO^* mice exhibit increased adiposity and adipocyte hypertrophy under chow and high-fat diet feeding, yet showing lower blood glucose and insulin levels, enhanced insulin sensitivity, and reduced hepatic lipid accumulation during basal growth and diet-induced obesity without systemic metabolic deterioration. Despite lipid enrichment in brown adipose tissue, Pten-deficient adipocytes maintain UCP1 expression, OXPHOS protein abundance, and mitochondrial ultrastructure. Transcriptomic analysis of inguinal white adipose tissue reveals activation of adipogenesis, lipid metabolism, insulin response, oxidative phosphorylation, lipid storage, vascular and extracellular matrix pathways, together with suppression of immune and inflammatory programs. Mechanistically, Pten deficiency increases *Cav1* expression, caveolae abundance, collagen expression, and extracellular matrix remodeling, suggesting coordinated structural adaptation to support adipocyte expansion. These findings demonstrate that adipocyte Pten deficiency promotes metabolically healthy adipose expansion by enhancing lipid storage capacity, preserving adipocyte function, and reducing inflammation.
