## Supplementary Datasheet 3 for "Adipocyte Pten Inhibition Improves Metabolic Health Associated with Expanded Lipid Storage Capacity and Reduced Inflammation"

### Sheet: Sheet1
ID	Description	setSize	enrichmentScore	NES	pvalue	p.adjust	qvalue	rank	leading_edge	core_enrichment
HALLMARK_ADIPOGENESIS	HALLMARK_ADIPOGENESIS	198	0.74179	3.1564	1e-10	7.14286e-10	2.55639e-10	2660	tags=67%, list=13%, signal=59%	Cavin2/Gbe1/Retn/Taldo1/Gpx4/Ltc4s/Reep6/Cavin1/Dgat1/Sowahc/Lpl/Ak2/Col15a1/Ubc/Aldoa/Aplp2/Cdkn2c/Rnf11/Cd151/Mgll/Idh1/Plin2/Mrap/Itga7/Orm1/Lpcat3/Ywhag/Elovl6/Slc25a10/Adipoq/Arl4a/Fabp4/Atl2/Fah/Mccc1/Sncg/Scp2/Lep/Uqcrq/Miga2/Fzd4/Cs/Pgm1/Angpt1/Nkiras1/Gadd45a/Col4a1/Reep5/Ndufs3/Uqcr11/Pfkfb3/Tank/Sdhc/Ndufab1/Rtn3/Slc27a1/Angptl4/Immt/Sorbs1/Acox1/Mtch2/Ghitm/Slc1a5/Agpat3/Idh3a/Ubqln1/…
HALLMARK_OXIDATIVE_PHOSPHORYLATION	HALLMARK_OXIDATIVE_PHOSPHORYLATION	184	0.689784	2.9264	1e-10	7.14286e-10	2.55639e-10	3289	tags=65%, list=16%, signal=55%	Gpx4/Mdh1/Ldha/Cyb5a/Idh1/Ndufb3/Timm10/Ndufa2/Vdac1/Ndufs4/Acaa1a/Uqcrq/Cs/Dlst/Mrpl35/Ndufs3/Uqcr11/Sdhc/Pdhx/Nqo2/Ndufab1/Slc25a4/Iscu/Pdha1/Mpc1/Cox5a/Ndufa3/Immt/Cox4i1/Gpi1/Uqcrc2/Ndufs1/Isca1/Idh3a/Pdhb/Glud1/Hadhb/Atp6v0c/Uqcrh/Ndufb8/Cox8a/Dld/Mdh2/Idh3g/Atp6v1c1/Aco2/Sucla2/Acadsb/Ndufb7/Cycs/Pmpca/Atp6v1h/Mfn2/Uqcr10/Cox6a1/Sdha/Etfb/Cyb5r3/Ndufa1/Fdx1/Ndufv2/Decr1/Acadm/Cyc1/Ndufv1/Bc…
HALLMARK_FATTY_ACID_METABOLISM	HALLMARK_FATTY_ACID_METABOLISM	155	0.633241	2.6293	1e-10	7.14286e-10	2.55639e-10	3672	tags=55%, list=18%, signal=46%	Pcbd1/Aldh1a7/Gpd1/Hsd17b4/Kmt5a/Ltc4s/Reep6/Nsdhl/Fmo1/Mdh1/Aldoa/Ldha/Cryz/Mgll/Gstz1/Aoc3/Idh1/Apex1/Adh1/Bckdhb/Idi1/Acaa1a/Lgals1/Acsl1/Dlst/Sdhc/Pdha1/Auh/Acat3/Prdx6/Acox1/Bphl/Pdhb/Hadhb/Dld/Mdh2/Acads/Idh3g/Gabarapl1/Aco2/Sucla2/Aldh9a1/Blvra/Cd36/Glul/Sdha/Hsd17b7/Maoa/Dhcr24/Decr1/Acadm/Cpt2/Trp53inp2/Echs1/Uros/Ehhadh/Aqp7/Acaa2/Hmgcs1/Cd1d1/Car4/Hadh/Ptprg/Me1/Adipor2/Gpd2/Sdhd/Fasn/…
HALLMARK_MYOGENESIS	HALLMARK_MYOGENESIS	200	0.556268	2.36691	1e-10	7.14286e-10	2.55639e-10	3929	tags=50%, list=19%, signal=41%	Scd2/Col3a1/Cryab/Myl6b/Fhl1/Col15a1/Col1a1/Ppp1r3c/Scd1/Dmpk/Prnp/Fxyd1/Itga7/Col6a2/Fdps/Sod3/Acsl1/Cdh13/Ckb/Adam12/Sparc/Agl/Sgcd/Col4a2/Sorbs1/Pde4dip/Tnnc2/Igf1/Itgb1/Hspb2/Acta1/Gsn/Cdkn1a/Tnnt3/Myh4/Col6a3/Pvalb/Cd36/Ephb3/Sspn/Tcap/Gaa/Gnao1/Atp6ap1/Ak1/Myh8/Ldb3/Large1/Myl1/Hspb8/Myl3/Pgam2/Bag1/Tnnc1/Tnni2/Nos1/Casq1/Actn3/Wwtr1/Myoz1/Pygm/Pkia/Ckm/Nqo1/Psen2/Mybph/Atp2a1/Myom2/Crat/Fg…
HALLMARK_CHOLESTEROL_HOMEOSTASIS	HALLMARK_CHOLESTEROL_HOMEOSTASIS	75	0.606607	2.27317	8.2865e-09	4.60361e-08	1.64761e-08	2345	tags=49%, list=12%, signal=44%	Scd2/S100a11/Nsdhl/Pmvk/Lpl/Fabp5/Scd1/Anxa5/Gnai1/Tm7sf2/Idi1/Fdps/Sc5d/Sqle/Tnfrsf12a/Lss/Sema3b/Gldc/Acat3/Atxn2/Atf5/Pparg/Alcam/Dhcr7/Hsd17b7/Gstm7/Mvk/Gpx8/Ebp/Acss2/Mvd/Gusb/Hmgcs1/Pcyt2/Lgals3/Cpeb2/Fasn
HALLMARK_GLYCOLYSIS	HALLMARK_GLYCOLYSIS	199	0.503206	2.14365	1e-10	7.14286e-10	2.55639e-10	3021	tags=38%, list=15%, signal=33%	Gys2/Pkp2/Eno1/Cth/Taldo1/Nsdhl/G6pdx/Mdh1/Gpc4/Col5a1/Aldoa/Ldha/Cyb5a/Tpi1/Idh1/Akr1a1/Rpe/Ak3/Nol3/Slc25a10/Pgam1/Chst12/Pfkfb1/Gpc1/Abcb6/Sdc2/Dcn/Gale/Pygl/Sdhc/Gys1/Angptl4/Agl/Pam/Met/Hdlbp/Bpnt1/Hspa5/Hk2/Dld/Mdh2/Pgk1/Vldlr/Aldh9a1/Ext2/P4ha2/Ppia/B4galt2/Ugp2/Fkbp4/Chpf2/Ext1/Gusb/Prps1/Pgam2/Pkm/Me1/Pmm2/Ang/Fbp2/Plod2/Arpp19/Sod1/Psmc4/Vegfa/Phka2/Hs2st1/Chpf/Srd5a3/Pygb/Plod1/Tpbg/Fu…
HALLMARK_MTORC1_SIGNALING	HALLMARK_MTORC1_SIGNALING	197	0.503542	2.14354	1e-10	7.14286e-10	2.55639e-10	3115	tags=41%, list=15%, signal=35%	Scd2/Eno1/Serpinh1/Cth/Gbe1/Cyb5b/Psph/Psat1/G6pdx/Insig1/Aldoa/Ldha/Scd1/Tpi1/Hspd1/Idh1/Elovl6/Tm7sf2/Idi1/Sc5d/Sqle/Gapdh/Pgm1/Prdx1/Cops5/Pdap1/Immt/Gpi1/Phgdh/Tubg1/Bcat1/Slc1a5/Hspa5/Psmc2/Hk2/Cdkn1a/Pgk1/Psmb5/Ung/Atp2a2/Vldlr/Pfkl/Pno1/Dhcr7/Gsk3b/Ppa1/Tomm40/Dhcr24/Ppia/Ccng1/Ebp/Ykt6/Psme3/Edem1/Qdpr/Hmgcs1/Pnp2/Xbp1/Polr3g/Me1/Adipor2/Hspa9/Acly/Plod2/Cct6a/Txnrd1/Fads1/Psmd12/Psmc4/Fk…
HALLMARK_BILE_ACID_METABOLISM	HALLMARK_BILE_ACID_METABOLISM	112	0.519665	2.07185	2.23416e-07	9.30901e-07	3.33164e-07	3413	tags=38%, list=17%, signal=32%	Aldh1a7/Dio2/Hsd17b4/Pex16/Idh1/Abcd2/Pex11g/Idi1/Gstk1/Scp2/Pex19/Pxmp2/Acsl1/Gnpat/Sult2b1/Ar/Abcd3/Crot/Aldh9a1/Dhcr24/Atxn1/Cat/Prdx5/Lipe/Slc22a18/Ephx2/Pex13/Rxrg/Abca8b/Pex7/Pnpla8/Gclm/Amacr/Nedd4/Aldh8a1/Fads1/Sod1/Nudt12/Hacl1/Isoc1/Bcar3/Pfkm/Pecr
HALLMARK_PEROXISOME	HALLMARK_PEROXISOME	101	0.519573	2.0412	5.67221e-07	2.02159e-06	7.23515e-07	4395	tags=50%, list=22%, signal=40%	Aldh1a7/Hsd17b4/Idh1/Abcd2/Idi1/Fdps/Gstk1/Scp2/Acaa1a/Prdx1/Acsl1/Gnpat/Sult2b1/Slc25a4/Acox1/Alb/Abcd3/Aldh9a1/Dhcr24/Atxn1/Cat/Prdx5/Sema3c/Dhrs3/Pex5/Itgb1bp1/Slc25a17/Ephx2/Ehhadh/Pex13/Rxrg/Pabpc1/Mvp/Fis1/Fads1/Sod1/Crat/Elovl5/Hras/Isoc1/Tspo/Ech1/Pex11a/Retsat/Pex2/Fabp6/Pex11b/Mlycd/Cacna1b/Ercc1/Nudt19
HALLMARK_XENOBIOTIC_METABOLISM	HALLMARK_XENOBIOTIC_METABOLISM	198	0.437996	1.86372	1.40771e-07	6.39869e-07	2.29006e-07	4215	tags=41%, list=21%, signal=33%	Pgd/Comt/Gsta3/Rbp4/Fmo1/Cyb5a/Ssr3/Idh1/Abcd2/Adh1/Pgrmc1/Angptl3/Cdo1/Fah/Tkfc/Cyp4f14/Ptges/Nfs1/Acox1/Bcat1/Bphl/Slc1a5/Igf1/Enpep/Pemt/Gabarapl1/Lonp1/Aco2/Atp2a2/Crot/Aldh9a1/Cd36/Slc12a4/Maoa/Ptgr1/Cat/Cyp2e1/Sar1b/Esr1/Dhrs7/Arpp19/Pycr1/Acp2/Gsto1/Nqo1/Bcar1/Cfb/Tmbim6/Igfbp4/Ddt/Cyp2j9/Slc35b1/Elovl5/Mccc2/Asl/Pdlim5/Il1r1/Xdh/Hacl1/Slc6a12/Papss2/Akr1c18/Pmm1/Pts/Acox2/Ces1d/Dcxr/Gstm4…
HALLMARK_PROTEIN_SECRETION	HALLMARK_PROTEIN_SECRETION	96	0.46534	1.81608	0.000116488	0.00029122	0.000104226	4149	tags=47%, list=20%, signal=37%	Rps6ka3/Rab22a/Sec22b/Napa/Ap2s1/Pam/Scrn1/Tmed2/Atp6v1h/Sspn/Gnas/Cav2/Stx16/Rab9/Kif1b/Ap3s1/Ykt6/Tsg101/Stx12/Scamp3/Bet1/Vamp3/Gosr2/Napg/Sod1/Ergic3/Sec31a/Galc/Dnm1l/Stx7/Sec24d/Lamp2/M6pr/Rab2a/Arfgap3/Rer1/Bnip3/Egfr/Cog2/Arfgef2/Stam/Arcn1/Abca1/Snap23/Cope
HALLMARK_HYPOXIA	HALLMARK_HYPOXIA	199	0.425174	1.81124	4.08316e-07	1.57045e-06	5.62055e-07	2927	tags=32%, list=14%, signal=28%	Eno1/Srpx/Gbe1/Anxa2/Cavin1/Cavin3/Ppp1r3c/Gpc4/Col5a1/Aldoa/Ldha/Cav1/Tpi1/Plin2/Ncan/Gpc1/Gapdh/Pgm1/Sdc2/Dcn/Lox/Sult2b1/Pfkfb3/Gys1/Tiparp/Angptl4/Pam/Gpi1/Hdlbp/Hspa5/Hk2/Cdkn1a/Pgk1/Vldlr/Pfkl/Dusp1/Lxn/P4ha2/Prdx5/Gaa/Cdkn1c/Mt1/Tmem45a/Ugp2/Cp/Akap12/Ppargc1a/Large1/Ext1/Slc25a1/Phkg1/Pgam2/Rora/Nedd4l/Pygm/Bgn/Slc2a5/Klhl24/Vegfa/Pck1/Tpbg/Noct/Adm/Fam162a
HALLMARK_REACTIVE_OXYGEN_SPECIES_PATHWAY	HALLMARK_REACTIVE_OXYGEN_SPECIES_PATHWAY	48	0.478271	1.64999	0.00614883	0.0125722	0.00449953	3223	tags=48%, list=16%, signal=40%	Gpx4/G6pdx/Prnp/Prdx1/Mgst1/Msra/Prdx6/Cat/Ptpa/Hmox2/Abcc1/Glrx2/Srxn1/Txnrd2/Gclm/Txnrd1/Nqo1/Sod1/Ndufs2/Txn1/Oxsr1/Atox1/Ndufb4
HALLMARK_EPITHELIAL_MESENCHYMAL_TRANSITION	HALLMARK_EPITHELIAL_MESENCHYMAL_TRANSITION	201	0.378152	1.61366	0.000100929	0.000265602	9.50576e-05	3465	tags=32%, list=17%, signal=27%	Col1a2/Serpinh1/Col3a1/Cald1/Col1a1/Col5a1/Col5a3/Plod3/Rhob/Pmp22/Col6a2/Matn2/Nnmt/Nid2/Gpc1/Lgals1/Gadd45a/Dcn/Lox/Col4a1/Tnfrsf12a/Adam12/Sparc/Sgcd/Col4a2/Itgb1/Fbln2/Loxl2/Crlf1/Pcolce/Tpm1/Col6a3/Loxl1/Vim/Ntm/Col5a2/Gpx7/Fbn1/Cd59b/Fstl3/Fzd8/Calu/Pcolce2/Wnt5a/Plod2/Bgn/Sntb1/Vegfa/Abi3bp/Igfbp4/Fermt2/Lamc1/Sgcb/Fgf2/Plod1/Fuca1/Mfap5/Slit3/Sgcg/Magee1/Tgm2/Cdh6/Bmp1/Copa
HALLMARK_UV_RESPONSE_DN	HALLMARK_UV_RESPONSE_DN	144	0.381829	1.57874	0.000966365	0.00219628	0.000786039	2981	tags=29%, list=15%, signal=25%	Col1a2/Anxa2/Col3a1/Insig1/Col1a1/Cav1/Mgll/Pmp22/Bckdhb/Rnd3/Sdc2/Grk5/Cdc42bpa/Prkar2b/Nfib/Nrp1/Met/Dlc1/Mgmt/Pparg/Vldlr/Dusp1/Irs1/Atxn1/Bmpr1a/Mt1/Map2k5/Slc22a18/Col5a2/Plpp3/Abcc1/Plcb4/Apbb2/Ptgfr/Sipa1l1/Lamc1/Rbpms/Fzd2/Celf2/Pdlim5/Acvr2a/Atrn
HALLMARK_HEME_METABOLISM	HALLMARK_HEME_METABOLISM	193	0.369842	1.57798	0.000223397	0.000531897	0.000190363	3836	tags=33%, list=19%, signal=27%	Aldh1l1/Cdr2/Cast/Ctsb/Mpp1/Glrx5/Acp5/Ppp2r5b/Atp6v0a1/Arl2bp/Cdc27/Ubac1/Gypc/Abcb6/Nfe2l1/Dmtn/Isca1/Hebp1/Slc22a4/Ell2/Pigq/Blvra/Mospd1/P4ha2/Cat/Ypel5/Psmd9/Uros/Tns1/Arhgef12/Rad23a/Dcaf10/Trak2/Nudt4/Eif2ak1/Adipor1/H1f0/Kat2b/Gclm/Fech/Hdgf/Fbxo9/Hagh/Tspan5/Mocos/Aldh6a1/Daam1/Myl4/Bsg/Endod1/Car1/Fbxo34/Lamp2/Htatip2/Asns/Rnf123/Hmbs/Ank1/Osbp2/Mgst3/Pcx/H4c14/Tfdp2
HALLMARK_UV_RESPONSE_UP	HALLMARK_UV_RESPONSE_UP	154	0.343868	1.42931	0.00653756	0.0125722	0.00449953	3317	tags=30%, list=16%, signal=25%	Sigmar1/Olfm1/Cyb5b/Fmo1/Dgat1/Aldoa/Cdkn2b/Ptprd/Rhob/Hspa2/Selenow/Cdo1/Acaa1a/Fgf18/Slc25a4/Ap2s1/Pdap1/Ret/Atp6v1c1/Sult1a1/Maoa/Cyb5r1/Cdkn1c/Pole3/Shox2/Fkbp4/Klhdc3/Ykt6/Rfc4/Cltb/Tst/Hspa13/Prkaca/Grina/Tmbim6/Ctsl/Ppif/Bsg/Slc6a12/Sqstm1/Kcnh2/Ppp1r2/Eif5/Asns/Bak1/Fosb
HALLMARK_IL2_STAT5_SIGNALING	HALLMARK_IL2_STAT5_SIGNALING	199	-0.283272	-1.27084	0.0200736	0.0358457	0.012829	4957	tags=43%, list=24%, signal=33%	Mxd1/Batf3/Myc/Maff/Ager/Emp1/Penk/Tiam1/Cd44/Umps/Etv4/Ecm1/Enpp1/Muc1/Tnfrsf4/Cdcp1/Itgae/Huwe1/Igf1r/Rgs16/Cxcl10/Adam19/Il3ra/Bmp2/Ikzf4/Il2rb/Spp1/Nt5e/Ttc39b/Serpinc1/Cd48/Ptger2/Tlr7/Rabgap1l/Traf1/Tnfsf11/Irf6/Ccr4/Mapkapk2/Tnfrsf1b/Ikzf2/Nfkbiz/Ncoa3/Socs1/Il2ra/Drc1/Gata1/Ndrg1/Flt3l/Il1r2/Syngr2/P2rx4/Sh3bgrl2/Cdc42se2/Tnfrsf18/Icos/Anxa4/Glipr2/Ltb/Ctla4/Cst7/Cd86/Slc2a3/Sell/Cd79b/Il…
HALLMARK_MYC_TARGETS_V1	HALLMARK_MYC_TARGETS_V1	195	-0.286941	-1.28199	0.027764	0.0462734	0.016561	4885	tags=41%, list=24%, signal=31%	Myc/Cct5/Rpl34/Txnl4a/Srsf1/Rps2/Psmd3/C1qbp/Rps6/Eif2s1/Rpl18/Cstf2/Rrp9/Psmd7/Mcm5/Pa2g4/Ssbp1/Usp1/Dek/G3bp1/Pcbp1/Ilf2/Cct2/Mcm4/H2az1/Cdk2/Sf3a1/Rpl6/Vbp1/Nolc1/Psma7/Rplp0/Prpf31/Lsm7/Snrpa1/Eef1b2/Nhp2/Prps2/Ranbp1/Hnrnpa1/Exosc7/Ppm1g/Dhx15/Mrpl23/Snrpd1/Ptges3/Tardbp/Snrpb2/Hnrnpa3/Pcna/Srsf3/Impdh2/Npm1/Rpl22/Xrcc6/Sf3b3/Mcm6/Fbl/U2af1/Mcm7/Snrpg/Srsf7/Rrm1/Ddx21/Hnrnpd/Set/Ddx18/Srpk1/…
HALLMARK_INTERFERON_ALPHA_RESPONSE	HALLMARK_INTERFERON_ALPHA_RESPONSE	98	-0.337387	-1.36874	0.0252563	0.0435454	0.0155847	4116	tags=36%, list=20%, signal=29%	Cxcl10/Ifi35/Ifi30/Ccrl2/Isg20/Irf9/Ogfr/Stat2/Trim26/Rnf31/Adar/Irf1/Il15/Procr/Usp18/Trim25/Psmb9/Uba7/Nmi/Ifitm1/Tap1/Cmtr1/Elf1/Sell/Trim12c/Samd9l/Psmb8/H2-Q10/Trim21/Helz2/Cnp/Lpar6/Irf2/Lamp3/Plscr1
HALLMARK_KRAS_SIGNALING_UP	HALLMARK_KRAS_SIGNALING_UP	203	-0.306135	-1.37078	0.00869632	0.0161043	0.00576365	4216	tags=35%, list=21%, signal=28%	Arg1/Rgs16/Cxcl10/Plek2/Cpe/Sox9/Ctss/Mmp11/Igfbp3/Pdcd1lg2/Ppp1r15a/Aldh1a3/Itgb2/Bmp2/Tmem158/Spp1/Ets1/Flt4/Itgbl1/Gfpt2/Prdm1/Tmem176b/Galnt3/Rabgap1l/Traf1/Tspan1/Tmem176a/Mafb/Apod/Adgra2/Tnfrsf1b/Tph1/Zfp639/Zfp277/Cxcr4/Adam8/Lat2/Scg3/Satb1/Laptm5/Avl9/Trib2/Dock2/Id2/Kif5c/Map3k1/Il2rg/Plaur/Ikzf1/Lcp1/Map4k1/Irf8/Il1b/Psmb8/Ptprr/Birc3/Il10ra/Rbm4/Map7/Il7r/Cd37/Ptbp2/Ano1/Scg5/Usp12/T…
HALLMARK_P53_PATHWAY	HALLMARK_P53_PATHWAY	197	-0.307489	-1.37701	0.00631378	0.0125722	0.00449953	4220	tags=37%, list=21%, signal=30%	Upp1/Rpl18/Rrp8/Rgs16/Ifi30/Fbxw7/Ninj1/Ppp1r15a/Epha2/Slc7a11/Mdm2/Bmp2/Rpl36/Csrnp2/Btg2/Vdr/Plk2/Rps12/Hexim1/Rad9a/Pitpnc1/Ercc5/Dgka/Wrap73/Zfp36l1/Procr/Cyfip2/Krt17/Slc19a2/Ier3/Serpinb5/Ccnk/Ephx1/Socs1/Pom121/Zbtb16/Gpx2/Ndrg1/Cdkn2a/Ddb2/Ralgds/Perp/Sesn1/Tap1/Ccp110/Pcna/Ddit4/Sphk1/Sp1/S100a4/Sfn/Tnfsf9/Traf4/Cdk5r1/Def6/St14/Tpd52l1/Sdc1/Rab40c/Ada/Itgb4/Xpc/Klk8/Ier5/Mapkapk3/Irag2/…
HALLMARK_DNA_REPAIR	HALLMARK_DNA_REPAIR	147	-0.346657	-1.4868	0.00196158	0.0042643	0.00152617	4478	tags=44%, list=22%, signal=34%	Umps/Srsf6/Aaas/Cstf3/Stx3/Alyref/Tarbp2/Taf6/Rpa2/Ercc2/Smad5/Nfx1/Ccno/Polr2c/Pold1/Bcam/Polr2k/Ercc5/Mpg/Polr2g/Polr3gl/Nudt21/Sf3a3/Polr3c/Polr1h/Rae1/Rad52/Pom121/Nt5c3/Prim1/Pde6g/Ddb2/Ercc8/Polr1c/Pde4b/Pcna/Upf3b/Impdh2/Snapc4/Aprt/Hcls1/Vps37b/Nelfb/Zwint/Taf1c/Lig1/Vps37d/Rev3l/Ago4/Polr2i/Ada/Xpc/Fen1/Tk2/Pola1/Nt5c/Pold3/Ssrp1/Rfc2/Rfc5/Ell/Nme3/Bola2/Polr2h
HALLMARK_G2M_CHECKPOINT	HALLMARK_G2M_CHECKPOINT	197	-0.367607	-1.64624	5.91683e-05	0.000164356	5.88222e-05	5544	tags=44%, list=27%, signal=32%	Mt2/Kif4/Birc5/Bard1/Kif15/H2az2/Exo1/Katna1/Meis1/Nup98/Marcks/Myc/Ewsr1/Srsf1/Ccnf/Tacc3/Atrx/Cenpe/Kif11/Aurkb/Smc2/E2f4/Kif2c/Espl1/Cdc25b/Mcm5/Ss18/Smad3/Rpa2/Cdkn1b/Top2a/G3bp1/Slc12a2/Hira/Incenp/Casp8ap2/Notch2/H2az1/Polq/Slc7a1/Racgap1/Rbl1/Ythdc1/Upf1/Mki67/Ddx39a/Rad54l/Nolc1/Hmga1/Arid4a/Stag1/Kif20b/Ezh2/Cdc25a/Ccnd1/Rad21/Lmnb1/Aurka/Slc38a1/Numa1/Lbr/Cbx1/Lig3/Pml/Snrpd1/Dbf4/E2f2/…
HALLMARK_INTERFERON_GAMMA_RESPONSE	HALLMARK_INTERFERON_GAMMA_RESPONSE	199	-0.396754	-1.77995	1.04581e-06	3.26816e-06	1.16966e-06	4234	tags=43%, list=21%, signal=34%	Zbp1/Upp1/H2-DMa/Cxcl10/Ifi35/Ifi30/Ifit1bl1/Gbp4/Isg20/Vamp5/Irf9/Irf5/Ogfr/H2-Aa/Rigi/Stat2/Nup93/Trim26/Marchf1/Il2rb/Rnf31/Stat3/Cd38/Adar/Irf1/Stat1/Il15/Ptpn2/Usp18/Samhd1/Trim25/Cd69/Ncoa3/Ptpn1/Psmb9/Socs1/Serping1/H2-M2/Nfkb1/Gpr18/Nod1/H2-M3/Rapgef6/Nmi/Pml/Gch1/Vcam1/Psmb10/Pde4b/Gbp8/Tap1/Gbp9/Xcl1/Stat4/Cmtr1/Cd40/Slamf7/Cd86/St8sia4/Socs3/Samd9l/Irf8/Psmb8/Ciita/Pim1/Il10ra/Casp4/It…
HALLMARK_TNFA_SIGNALING_VIA_NFKB	HALLMARK_TNFA_SIGNALING_VIA_NFKB	197	-0.407978	-1.82703	6.06476e-07	2.02159e-06	7.23515e-07	4957	tags=45%, list=24%, signal=34%	Mxd1/Marcks/Myc/Icam1/Maff/Ier2/Ccl5/Msc/Tnfaip8/Cd44/Ccl4/Zfp36/Ccnl1/Egr1/Cxcl10/Areg/Ccrl2/Smad3/Fut4/Ninj1/Egr3/Ppp1r15a/Il18/Bmp2/Cebpd/Rigi/Btg2/Stat5a/Plk2/Gfpt2/Irf1/Traf1/Serpine1/Tnip2/Efna1/Cd69/Ier3/B4galt5/Ccnd1/Nfkb1/Relb/Hes1/Trip10/Id2/Gch1/Klf2/Pde4b/Tap1/Kdm6b/Junb/Plaur/Tnip1/Slc2a3/Slc2a6/Birc2/Socs3/Sphk1/Cd83/Cd80/Il1b/Birc3/Nfkb2/Plek/Tnfsf9/Clcf1/Tlr2/Dusp2/Egr2/Kynu/Il7r/…
HALLMARK_INFLAMMATORY_RESPONSE	HALLMARK_INFLAMMATORY_RESPONSE	201	-0.427599	-1.91741	1.10552e-07	5.52758e-07	1.97829e-07	4165	tags=37%, list=21%, signal=30%	Icam4/Itgb3/Rgs16/Sele/Cxcl10/Ccrl2/Ptgir/Slc7a2/Rgs1/Cx3cl1/Il18/Cybb/Cd55/Slc7a1/Il2rb/Btg2/Cd48/Ptger2/Pik3r5/Irf1/Il15/Serpine1/Ebi3/Tnfrsf1b/Ccr7/Cd69/Nfkb1/Lck/Slc11a2/P2rx4/Gabbr1/Nmi/Gch1/Nod2/Ifitm1/Rasgrp1/Pde4b/Has2/Plaur/Cd40/Sema4d/Lyn/Hpn/Gpr132/Sell/Atp2c1/Il18r1/Sphk1/Osmr/Lta/Il1b/Il10ra/Ahr/Slc28a2b/Tnfsf9/Tlr2/Il18rap/Ccl17/Lcp2/Il7r/Nfkbia/Rela/Mefv/Marco/Slc28a2/Tlr1/Cxcr6/Cd…
HALLMARK_IL6_JAK_STAT3_SIGNALING	HALLMARK_IL6_JAK_STAT3_SIGNALING	88	-0.509648	-2.018	1.34036e-06	3.94222e-06	1.4109e-06	4154	tags=48%, list=20%, signal=38%	Cxcl13/Itgb3/Cxcl10/Irf9/Il3ra/Stat2/Stat3/Cd38/Pik3r5/Irf1/Stat1/Ptpn2/Ebi3/Tnfrsf1b/Ccr1/Ptpn1/Socs1/Il12rb1/Il2ra/Il9r/Il1r2/Itga4/Il13ra1/Ltb/Il2rg/Socs3/Il18r1/Crlf2/Osmr/Cd9/Il1b/Tyk2/Pim1/Dntt/Tlr2/Csf2rb2/Myd88/Tnfrsf21/Il10rb/Il17ra/Tnf/Cd14
HALLMARK_E2F_TARGETS	HALLMARK_E2F_TARGETS	198	-0.472589	-2.12013	1.30039e-10	8.12747e-10	2.90878e-10	4568	tags=46%, list=22%, signal=36%	Tacc3/Ppm1d/Cenpe/Aurkb/Eif2s1/Kif2c/Espl1/Pop7/Cdc25b/Mcm5/Pa2g4/Prkdc/Rpa2/Cdkn1b/Usp1/Top2a/Dek/Luc7l3/Shmt1/Mcm4/Pold1/H2az1/Wdr90/Racgap1/Rpa1/Rrm2/Asf1a/Exosc8/Mki67/Ddx39a/Rfc1/Nolc1/Lyar/Hmga1/Stag1/Zw10/Dck/Nudt21/Dnmt1/Ezh2/Cdc25a/Tubb5/Rnaseh2a/Rad21/Lmnb1/Ranbp1/Mre11a/Rad1/Aurka/Cdkn2a/Lbr/Hmgb2/Ccp110/Pcna/Xrcc6/Mcm6/Pnn/Ube2s/Mcm3/Lig1/Mcm7/Pan2/Rbbp7/Ilf3/Ipo7/Pms2/Psip1/Hells/Nup…
HALLMARK_ALLOGRAFT_REJECTION	HALLMARK_ALLOGRAFT_REJECTION	197	-0.514382	-2.30354	1e-10	7.14286e-10	2.55639e-10	3695	tags=48%, list=18%, signal=39%	Il18/Itgb2/Il9/Ikbkb/H2-Aa/Tap2/Il2rb/Ets1/Igsf6/Thy1/Csk/Stat1/Il15/Itk/Cd3e/Ccr2/Bcl10/Rps3a1/Cd8b1/Ccr1/Itgal/Klrd1/Socs1/Il12rb1/Il2ra/Cxcr3/Ccl19/Cd96/Prf1/Zap70/Lck/Cdkn2a/H2-M3/Il2/F2/Crtam/Nck1/Ifng/Psmb10/Gcnt1/Rps19/Cd8a/Tpd52/Ltb/Tap1/Stat4/Il2rg/Cd40/Lyn/Cd86/Fasl/St8sia4/Cd3d/Hcls1/Npm1/Cd28/Il27ra/H2-Oa/Cd2/Srgn/Cd80/Map4k1/Irf8/Il1b/H2-Ob/Cd3g/Ly86/Was/Tlr2/Gpr65/Il18rap/Il16/Lcp2/…
